# Counting rare *Wolbachia* endosymbionts using digital droplet PCR

**DOI:** 10.1101/2024.12.10.627731

**Authors:** Alphaxand K. Njogu, Francesca Logozzo, William R. Conner, J. Dylan Shropshire

## Abstract

*Wolbachia* is the most widespread animal-associated intracellular microbe, living within the cells of over half of insect species. Since they can suppress pathogen replication and spread rapidly through insect populations, *Wolbachia* is at the vanguard of public health initiatives to control mosquito-borne diseases. *Wolbachia*’s abilities to block pathogens and spread quickly are closely linked to their abundance in host tissues. The most common method for counting *Wolbachia* is quantitative polymerase chain reaction (qPCR), yet qPCR can be insufficient to count rare *Wolbachia*, necessitating tissue pooling and consequently compromising individual-level resolution of *Wolbachia* dynamics. Digital droplet PCR (ddPCR) offers superior sensitivity, enabling the detection of rare targets and eliminating the need for sample pooling. Here, we report three ddPCR assays to measure total *Wolbachia* abundance, *Wolbachia* abundance adjusted for DNA extraction efficiency, and *Wolbachia* density relative to host genome copies. Using *Drosophila melanogaster* with *w*Mel *Wolbachia* as a model, we show these ddPCR assays can reliably detect as few as 7 to 12 *Wolbachia* gene copies in a 20 μL reaction. The designed oligos are homologous to sequences from at least 106 *Wolbachia* strains across Supergroup A and 53 host species from the *Drosophila*, *Scaptomyza*, and *Zaprionus* genera, suggesting broad utility. These highly sensitive ddPCR assays are expected to significantly advance *Wolbachia*-host interactions research by enabling the collection of molecular data from individual insect tissues. Their ability to detect rare *Wolbachia* will be especially valuable in applied and natural field settings where pooling samples could obscure important variation.
