## Supplemental Tables for "Counting rare *Wolbachia* endosymbionts using digital droplet PCR"

### Sheet: Table S1
Name on tree in Figure 1A	Accession
Wolbachia of Acrocera orbiculus	GCA_947250015.1
Wolbachia of Ancistrocerus nigricornis	GCF_947250785.1
Wolbachia 1 of Andrena dorsata	GCF_947251765.1
Wolbachia 2 of Andrena dorsata	GCF_947251685.1
Wolbachia of Andrena haemorrhoa	GCF_947250565.1
Wolbachia of Andrena hattorfiana	GCF_947179565.1
Wolbachia of Anomoia purmunda	GCF_947251545.1
Wolbachia of Anoplius nigerrimus	GCF_947251795.1
Wolbachia of Apoderus coryli	GCF_947251615.1
Wolbachia of Apoidea	CACRDT010000000
Wolbachia of Bibio marci	GCF_947251645.1
Wolbachia of Biorhiza pallida	https://peerj.com/articles/5486/ Supplementary file
Wolbachia of Bombylius major	GCF_947251895.1
Wolbachia 1 of Calamotropha paludella	GCF_947251935.1
Wolbachia 2 of Calamotropha paludella	GCF_947251525.1
Wolbachia 1 of Cheilosia soror	GCF_947250625.1
Wolbachia 2 of Cheilosia soror	GCF_947179435.1
Wolbachia of Coremacera marginata	GCF_947251955.1
Wolbachia of Cydia splendana	GCF_947179475.1
wAno of Drosophila anomalata	doi:10.5061/dryad.4kt079g
wBai of Drosophila baimaii	GCF_028982185.1
wBarb of Drosophila barbarae	Submitted, not yet released
wBic of Drosophila bicornuta	Submitted, not yet released
wBoc of Drosophila bocki	GCF_028982005.1
wBocq of Drosophila bocqueti	GCF_032584155.1
Wolbachia of Diabrotica virgifera virgifera	https://peerj.com/articles/5486/ Supplementary file
wDal of Diachasma alloeum	https://peerj.com/articles/5486/ Supplementary file
wMal of Drosophila malagassya	JAWHTM000000000
wPan of Drosophila pandora	doi:10.5061/dryad.4kt079g
Wolbachia of Drosophila pseudotakahashii	CP110359.1
wSeg of Drosophila seguyi	NZ_JAPQLM000000000.1
wAch of Drosophila sp. aff. chauvacae	CP136586.1
wTri of Drosophila tristis	NZ_JAWHTN000000000.1
wTsa of Drosophia tsacasi	NZ_JAPQLJ000000000.1
Wolbachia of Dufourea novaeangliae	CACPRH000000000.1
Wolbachia of Ectemnius continuus	OX366378.1
Wolbachia of Endotricha flammealis	OX366352.1
Wolbachia 1 of Epagoge grotiana	OX366381.1
Wolbachia 2 of Epagoge grotiana	OX366387.1
Wolbachia of Epirrhoe alternata	OX366359.1
Wolbachia 1 of Epistrophe grossulariae	OX366393.1
Wolbachia 2 of Epistrophe grossulariae	OX366363.1
Wolbachia of Eupithecia tripunctaria	OX366369.1
Wolbachia of Gymnosoma rotundatum	OX366347.1
Wolbachia of Hylaeus communis	OX366396.1
Wolbachia of Icerya purchasi	OX366357.1
Wolbachia of Lasioglossum calceatum	https://zenodo.org/records/8220344 (As Hym_iyLasCalc3_A.fa)
Wolbachia of Lasioglossum lativentre	OX366398.1
Wolbachia 1 of Lasioglossum malachurum	NZ_CAMXBQ000000000.1
Wolbachia 2 of Lasioglossum malachurum	NZ_CAMXBI000000000.1
Wolbachia 1 of Lasioglossum morio	OX366327.1
Wolbachia 2 of Lasioglossum morio	OX366377.1
Wolbachia 3 of Lasioglossum morio	OX366318.1
Wolbachia of Macropis europaea	OX366372.1
Wolbachia of Merzomyia westermanni	OX366375.1
Wolbachia of Myrmica ruginodis	https://zenodo.org/records/8220344 (As Hym_iyMyrRugi1_A.fa)
Wolbachia of Phalera bucephala	OX366319.1
Wolbachia of Pheosia gnoma	OX366379.1
Wolbachia of Philonthus cognatus	OX366388.1
Wolbachia of Platycheirus albimanus	NZ_CAMXBJ000000000.1
Wolbachia of Protocalliphora azurea	OX366368.1
Wolbachia of Pseudomyrmex sp. PSW-54	https://peerj.com/articles/5486/ Supplementary file
Wolbachia of Rhinocyllus conicus	OX366349.1
Wolbachia of Scambus nigricans	OX366356.1
Wolbachia of Sicus ferrugineus	OX366370.1
Wolbachia of Sphaerophoria taeniata	OX366344.1
Wolbachia of Sphecodes ephippius	NZ_CAMXBV000000000.1
Wolbachia 1 of Sphecodes monilicornis	OX366339.1
Wolbachia 2 of Sphecodes monilicornis	OX366400.1
wSbr of Sphyracephala brevicornis	CACRER000000000.1
Wolbachia of Sympetrum striolatum	OX366342.1
Wolbachia of Tiphia femorata	OX366380.1
Wolbachia of Trypoxylon clavicerum	OX366374.1
Wolbachia 1 of Volucella inflata	OX366338.1
Wolbachia 2 of Volucella inflata	NZ_CAMXAR000000000.1
wAna of Drosophila ananassae	CP042904.1
wAra of Drosophila arawakana	NZ_JAATKZ000000000.1
wAu of Drosophila simulans	LK055284.1
wAur of Drosophila auraria	NZ_JAGKTH000000000.1
wBor of Drosophila borealis	NZ_JAATLD000000000.1
wHa of Drosophila simulans	CP003884.1
wInc of Drosophila incompta	NZ_CP011148.1
wLeo of Drosophila leontia	NZ_JAPQLK000000000.1
wMel of Drosophila melanogaster	NC_002978.6
wMau of Drosophila mauritiana	CP034335.1
wNeo of Drosophila neotestacea	NZ_JAATLE000000000.1
wNfla of Nomada flava	OZ034725.1
wNfe of Nomada ferruginata	NZ_LYUY00000000.1
wNik of Drosophila nikananu	CP050530.1
wNleu of Nomada leucophthalma	NZ_LYUV00000000.1
wNo of Drosophila simulans	CP003883.1
wNpa of Nomada panzeri	NZ_LYUX00000000.1
wOrie of Drosophila orientacea	NZ_JAATLF000000000.1
wRec of Drosophila recens	NZ_JQAM00000000.1
wRi of Drosophila simulans	GCA_000022285.1
wSan of Drosophila santomea	NZ_CP069060.1
wSpa of Scaptomyza pallida	NZ_JAWHTK000000000.1
wSh of Drosophila sechellia	GCF_014354315.1
wSpc of Drosophila subpulchrella	NZ_NTHL00000000.1
wSuz of Drosophila suzukii	NZ_CAOU00000000.2
wTeis of Drosophila teissieri	CP069052.1
wTri of Drosophila triauraria	NZ_JAATLG000000000.1
wTro of Drosophila tropicalis	NZ_JAATLH000000000.1
wVitA of Nasonia vitripennis	NZ_MUJM00000000.1
wYak of Drosophila yakuba	CP069053.1
Wolbachia of Yponomeuta plumbellus	GCA_947251575.1
wZta of Zaprionus taronus	NZ_JAWLJC000000000.1
wZts of Zaprionus tsacasi	CP136587.1

### Sheet: Table S2
Species	Genus	Species group	Accession
Drosophila ananassae	Drosophila	ananassae	GCF_017639315.1
Drosophila anomelani	Drosophila	montium	GCA_035045905.1
Drosophila asahinai	Drosophila	montium	GCA_008042795.1
Drosophila auraria	Drosophila	montium	GCA_008042615.1
Drosophila baimaii	Drosophila	montium	GCA_018874675.1
Drosophila bakoue	Drosophila	montium	GCA_008044335.1
Drosophila barbarae	Drosophila	montium	GCA_018874595.1
Drosophila biarmpes	Drosophila	suzukii	GCA_025231255.1
Drosophila bicornuta	Drosophila	montium	DRYAD; https://doi.org/10.25338/B8P614
Drosophila birchii	Drosophila	montium	GCA_035046345.1
Drosophila bocki	Drosophila	montium	GCA_008042715.1
Drosophila bocqueti	Drosophila	montium	DRYAD; https://doi.org/10.25338/B8P614
Drosophila bunnanda	Drosophila	montium	GCA_035046265.1
Drosophila burlai	Drosophila	montium	GCA_008042655.1
Drosophila chauvacae	Drosophila	montium	GCA_018905695.1
Drosophila diplacantha	Drosophila	montium	GCA_018874655.1
Drosophila elegans	Drosophila	elegans	GCA_018152505.1
Drosophila fengkainesis	Drosophila	montium	GCA_018874535.1
Drosophila greeni	Drosophila	montium	GCA_018874515.1
Drosophila jambulina	Drosophila	montium	GCA_018152175.1
Drosophila kanapiae	Drosophila	montium	GCA_008042475.1
Drosophila kikkawai	Drosophila	montium	GCA_018152535.1
Drosophila lacteicornis	Drosophila	montium	GCA_008044355.1
Drosophila leontia	Drosophila	montium	GCA_008042735.1
Drosophila lini	Drosophila	montium	GCA_018905715.1
Drosophila malagassya	Drosophila	montium	GCA_018874475.1
Drosophila mayri	Drosophila	montium	GCA_008042485.1
Drosophila melanogaster	Drosophila	melanogaster	GCA_000001215.4
Drosophila nikananu	Drosophila	montium	GCA_008042635.1
Drosophila ogumai	Drosophila	montium	GCA_018904815.1
Drosophila ohnishii	Drosophila	montium	GCA_018905755.1
Drosophila orosa	Drosophila	montium	GCA_018904745.1
Drosophila parvula	Drosophila	montium	GCA_018904695.1
Drosophila pectinifera	Drosophila	montium	GCA_008042775.1
Drosophila punjabiensis	Drosophila	montium	GCA_008042585.1
Drosophila recens	Drosophila	quinaria	GCA_037043495.1
Drosophila rufa	Drosophila	montium	GCA_018153105.1
Drosophila seguyi	Drosophila	montium	GCA_008042675.1
Drosophila serrata	Drosophila	montium	GCA_002093755.2
Drosophila simulans	Drosophila	melanogaster	GCA_016746395.2
Drosophila subpulchrella	Drosophila	suzukii	GCA_014743375.2
Drosophila suzukii	Drosophila	suzukii	GCA_037355615.1
Drosophila tani	Drosophila	montium	GCA_008042535.1
Drosophila trapezifons	Drosophila	montium	GCA_018874455.1
Drosophila triauraria	Drosophila	montium	GCA_014170255.2
Drosophila truncata	Drosophila	montium	GCA_008042515.1
Drosophila tsacasi	Drosophila	montium	GCA_018904565.1
Drosophila vulcana	Drosophila	montium	GCA_008042555.1
Drosophila watanabe	Drosophila	montium	GCA_008042575.1
Drosophila yakuba	Drosophila	melanogaster	GCA_016746365.2
Scaptomyza pallida	Scaptomyza		GCA_018152965.1
Zaprionus taronus	Zaprionus		GCA_018901805.1
Zaprionus tsacasi	Zaprionus		GCA_018904105.1

### Sheet: Table S3
Figure	Target	Comparison	Analysis	t	df	P-value	r 95% CI min	r 95% CI max	r estimate	r^2 95% CI min	r^2 95% CI max	r^2 estimate
Fig 1E	ftsZ	log10(Copies per 20 uL reaction) vs log10(dilution factor)	Pearson's product-moment correlation	67.458	6	7.138e-10	-0.999886	-0.996204	-0.999341	0.999772	0.992423	0.998683
Fig 1F	ftsZ	Coefficient of variation vs log10(dilution factor)	Pearson's product-moment correlation	-1.7037	2	0.2305	-0.735666	0.994843	0.769458	0.541205	0.989712	0.592065
NA	mid1	log10(Copies per 20 uL reaction) vs log10(dilution factor)	Pearson's product-moment correlation	16.201	6	3.518e-06	-0.998044	-0.936829	-0.988762	0.996092	0.877649	0.977651
NA	mid1	Coefficient of variation vs log10(dilution factor)	Pearson's product-moment correlation	-1.7293	2	0.2259	-0.99496	0.730353	-0.774101	0.989945	0.533416	0.599232
Fig 2F	ftsZ	log10(Copies per 20 uL reaction) vs log10(dilution factor)	Pearson's product-moment correlation	99.608	6	6.9e-11	-0.999948	-0.998257	-0.999698	0.999895	0.996516	0.999396
Fig 2F	mid1	Coefficient of variation vs log10(dilution factor)	Pearson's product-moment correlation	17.793	6	2.025e-06	-0.998375	-0.947247	-0.990657	0.996753	0.897277	0.981401
Fig 2G	ftsZ	log10(Copies per 20 uL reaction) vs log10(dilution factor)	Pearson's product-moment correlation	-1.4846	2	0.2759	-0.779406	0.993668	0.724051	0.607474	0.987376	0.52425
Fig 2G	mid1	Coefficient of variation vs log10(dilution factor)	Pearson's product-moment correlation	-3.4191	2	0.07593	-0.330812	0.998435	0.924075	0.109437	0.996873	0.853914
Fig 3F	ftsZ	log10(Copies per 20 uL reaction) vs log10(dilution factor)	Pearson's product-moment correlation	43.211	6	1.028e-08	-0.999722	-0.990784	-0.998397	0.999444	0.981652	0.996797
Fig 3F	spike	Coefficient of variation vs log10(dilution factor)	Pearson's product-moment correlation	35.677	6	3.233e-08	-0.999593	-0.986519	-0.997651	0.999186	0.973219	0.995308
Fig 3G	ftsZ	log10(Copies per 20 uL reaction) vs log10(dilution factor)	Pearson's product-moment correlation	-8.5543	2	0.01339	-0.999733	-0.492841	-0.986608	0.999465	0.242892	0.973396
Fig 3G	spike	Coefficient of variation vs log10(dilution factor)	Pearson's product-moment correlation	-2.4437	2	0.1345	-0.997143	0.568343	-0.865508	0.994294	0.323014	0.749104
